# Engineered Antiviral Sensor Targets Infected Mosquitoes

**DOI:** 10.1101/2023.01.27.525922

**Authors:** Elena Dalla Benetta, Adam J. López-Denman, Hsing-Han Li, Reem A. Masri, Daniel J. Brogan, Michelle Bui, Ting Yang, Ming Li, Michael Dunn, Melissa J. Klein, Sarah Jackson, Kyle Catalan, Kim R. Blasdell, Priscilla Tng, Igor Antoshechkin, Luke S. Alphey, Prasad N. Paradkar, Omar S. Akbari

## Abstract

Escalating vector disease burdens pose significant global health risks, so innovative tools for targeting mosquitoes are critical. We engineered an antiviral strategy termed REAPER (v<u>**R**</u>NA <u>**E**</u>xpression <u>**A**</u>ctivates <u>**P**</u>oisonous <u>**E**</u>ffector <u>**R**</u>ibonuclease) that leverages the programmable RNA-targeting capabilities of CRISPR Cas13 and its potent collateral activity. Akin to a stealthy Trojan Horse hiding in stealth awaiting the presence of its enemy, REAPER remains concealed within the mosquito until an infectious blood meal is up taken. Upon target viral RNA infection, REAPER activates, triggering programmed destruction of its target arbovirus such as chikungunya. Consequently, Cas13 mediated RNA targeting significantly reduces viral replication and its promiscuous collateral activity can even kill infected mosquitoes. This innovative REAPER technology adds to an arsenal of effective molecular genetic tools to combat mosquito virus transmission.

**One-Sentence Summary:** Engineered Cas13-based antiviral sensor kills infected mosquitoes upon activation from arbovirus infection.
