## Supplementary material for "Engineered Antiviral Sensor Targets Infected Mosquitoes": Table S2

### Sheet: Table S2
Family ID	TPM	Sterr	Line ID	Line ID in the paper	comments		Lines used for phenotypic and virus targeting
Ub_CasRx-NLS-A	49.3049	-	AL 339	NA	low fitness
Ub_CasRx-NLS-B	4.50781	-	AL 340	NA
Ub_CasRx-NLS-C	46.6729	-	AL 341	Ub_CasRx-NLS	Line used for collecting all the data
Ub_CasRx-NLS-D	1.53146	-	AL 342	NA
Ub_CasRx-NLS-E	6.32681	-	AL 343	NA
Family ID	Fold change	Sterr	Line ID	Line ID in the paper	comments
Ub_CasRx-NES_Family A1	2056.56	1082.51	AL 464	Ub_CasRx-NES-Line C	highly male biased
Ub_CasRx-NES_Family A2	263.32	125.77	AL 465	Ub_CasRx-NES-Line A	Selected for virus targeting
Ub_CasRx-NES_Family A3	284.86	43.21	AL 466	NA
Ub_CasRx-NES_Family A4	477.49	66.17	AL 467	NA
Ub_CasRx-NES_Family A5	37	5.6	Eliminated	NA
Ub_CasRx-NES_Family A6	96.9	16.8	Eliminated	NA
Ub_CasRx-NES_Family A7	25.4	13.8	Eliminated	NA
Ub_CasRx-NES_Family A8	495.8	73.9	AL 468	Ub_CasRx-NES-Line B	Selected for virus targeting
Ub_CasRx-NES_Family A9	43	3.3	Eliminated	NA
Ub_CasRx-NES_Family A10	225.1	34.7	Eliminated	NA
Family ID	Fold change	Sterr	Line ID	Line ID in the paper	comments
U6b_gRNA-Array_Yellow	NA	NA	AL371	U6b_gRNA-Array_Yellow_Line A	Used with both analysis NLS and NES
U6b_gRNA-Array_Yellow	NA	NA	AL372	U6b_gRNA-Array_Yellow_Line B	Used for NLS analysis
U6b_gRNA-Array_Yellow	NA	NA	Al374	U6b_gRNA-Array_Yellow_Line C	Used for NLS analysis
U6b_gRNA-Array_GFP	NA	NA	NA	U6b_gRNA-Array_GFP	Used with both analysis NLS and NES
U6b_gRNA-Array_CHIKV	NA	NA	AL388	U6b_gRNA-Array_CHIKV	Used with both analysis NLS and NES
