## Supplementary material for "Engineered Antiviral Sensor Targets Infected Mosquitoes": Table S3

### Sheet: Sheet1
Hatching rate for yellow targeting		Eggs		Adults
Females	Males	TOT eggs	eggs not hatching	CasRx-NLS Inheritance	WT Inheritance	sgRNA_array inheritance	Transhet	Total Count	Adults	inheritance rate	hatching rate	Stdev	Sterr
Ub:CasRx-NLS	Ub:CasRx-NLS	267	17	250	0	0	0	250	250	100	93.633
Ub:CasRx-NLS	Ub:CasRx-NLS	365	12	353	0	0	0	353	353	100	96.7123
Ub:CasRx-NLS	Ub:CasRx-NLS	48	1	47	0	0	0	47	47	100	97.9167
Ub:CasRx-NLS	Ub:CasRx-NLS	65	0	65	0	0	0	65	65	100	100
Ub:CasRx-NLS	Ub:CasRx-NLS	75	4	71	0	0	0	71	71	100	94.6667
Ub:CasRx-NLS	Ub:CasRx-NLS	58	0	58	0	0	0	58	58	100	100
Ub:CasRx-NLS	Ub:CasRx-NLS	61	0	61	0	0	0	61	61	100	100
Ub:CasRx-NLS	Ub:CasRx-NLS	65	3	62	0	0	0	62	62	100	95.3846
Ub:CasRx-NLS	Ub:CasRx-NLS	57	0	57	0	0	0	57	57	100	100
Ub:CasRx-NLS	Ub:CasRx-NLS	78	8	70	0	0	0	70	70	100	89.7436
Ub:CasRx-NLS	Ub:CasRx-NLS	65	0	65	0	0	0	65	65	100	100
Ub:CasRx-NLS	Ub:CasRx-NLS	71	0	71	0	0	0	71	71	100	100
Ub:CasRx-NLS	Ub:CasRx-NLS	40	2	38	0	0	0	38	38	100	95
Ub:CasRx-NLS	Ub:CasRx-NLS	44	3	41	0	0	0	41	41	100	93.1818
Ub:CasRx-NLS	Ub:CasRx-NLS	54	0	54	0	0	0	54	54	100	100
Ub:CasRx-NLS	Ub:CasRx-NLS	38	1	37	0	0	0	37	37	100	97.3684
Ub:CasRx-NLS	Ub:CasRx-NLS	65	0	65	0	0	0	65	65	100	100
Ub:CasRx-NLS	Ub:CasRx-NLS	80	3	77	0	0	0	77	77	100	96.25
TOTAL		1596	54	1542	0	0	0	1542	1542	100	96.6165	3.10047	0.693286
Females	Males	TOT eggs	eggs not hatching	CasRx-NLS Inheritance	WT Inheritance	sgRNA_array N	Transhet	Total Count	Adults	inheritance rate	hatching rate	Stdev	Sterr
U6b:gRNA-yellow-A	U6b:gRNA-yellow-A	308	41	0	0	267	0	267	267	100	86.6883
U6b:gRNA-yellow-A	U6b:gRNA-yellow-A	332	10	0	150	172	0	322	322	53.4161	96.988
U6b:gRNA-yellow-A	U6b:gRNA-yellow-A	108	6	0	0	102	0	102	102	100	94.4444
U6b:gRNA-yellow-A	U6b:gRNA-yellow-A	56	2	0	0	54	0	54	54	100	96.4286
U6b:gRNA-yellow-A	U6b:gRNA-yellow-A	76	1	0	0	75	0	75	75	100	98.6842
U6b:gRNA-yellow-A	U6b:gRNA-yellow-A	62	0	0	0	62	0	62	62	100	100
U6b:gRNA-yellow-A	U6b:gRNA-yellow-A	55	0	0	0	55	0	55	55	100	100
U6b:gRNA-yellow-A	U6b:gRNA-yellow-A	48	2	0	0	46	0	46	46	100	95.8333
U6b:gRNA-yellow-A	U6b:gRNA-yellow-A	77	5	0	0	72	0	72	72	100	93.5065
U6b:gRNA-yellow-A	U6b:gRNA-yellow-A	52	4	0	0	48	0	48	48	100	92.3077
U6b:gRNA-yellow-A	U6b:gRNA-yellow-A	34	3	0	0	31	0	31	31	100	91.1765
U6b:gRNA-yellow-A	U6b:gRNA-yellow-A	38	1	0	0	37	0	37	37	100	97.3684
U6b:gRNA-yellow-A	U6b:gRNA-yellow-A	65	1	0	0	64	0	64	64	100	98.4615
U6b:gRNA-yellow-A	U6b:gRNA-yellow-A	62	2	0	0	60	0	60	60	100	96.7742
U6b:gRNA-yellow-A	U6b:gRNA-yellow-A	33	2	0	0	31	0	31	31	100	93.9394
U6b:gRNA-yellow-A	U6b:gRNA-yellow-A	54	0	0	0	54	0	54	54	100	100
U6b:gRNA-yellow-A	U6b:gRNA-yellow-A	59	7	0	0	52	0	52	52	100	88.1356
U6b:gRNA-yellow-A	U6b:gRNA-yellow-A	63	16	0	0	47	0	47	47	100	74.6032
U6b:gRNA-yellow-A	U6b:gRNA-yellow-A	62	0	0	0	62	0	62	62	100	100
U6b:gRNA-yellow-A	U6b:gRNA-yellow-A	65	2	0	0	63	0	63	63	100	96.9231
Total		1709	105	0	150	1454	0	1604	1604	90.6484	93.8561	5.36516	3.09758
Females	Males	TOT eggs	eggs not hatching	CasRx-NLS Inheritance	WT Inheritance	sgRNA_array N	Transhet	Total Count	Adults_Transhet	inheritance rate	hatching rate	Stdev	Sterr
Ub:CasRx-NLS	U6b:gRNA_yellow-A	70	70	0	0	0	0	0	0	0	0
Ub:CasRx-NLS	U6b:gRNA_yellow-A	61	61	0	0	0	0	0	0	0	0
Ub:CasRx-NLS	U6b:gRNA_yellow-A	104	104	0	0	0	0	0	0	0	0
Ub:CasRx-NLS	U6b:gRNA_yellow-A	441	191	102	50	48	50	250	50	20	11.3379
Ub:CasRx-NLS	U6b:gRNA_yellow-A	43	20	0	0	23	0	23	0	0	0
Ub:CasRx-NLS	U6b:gRNA_yellow-A	65	31	0	0	20	14	34	14	41.1765	21.5385
Ub:CasRx-NLS	U6b:gRNA_yellow-A	81	38	11	12	11	9	43	9	20.9302	11.1111
Ub:CasRx-NLS	U6b:gRNA_yellow-A	35	27	4	0	0	4	8	4	50	11.4286
Ub:CasRx-NLS	U6b:gRNA_yellow-A	74	27	12	11	10	14	47	14	29.7872	18.9189
Ub:CasRx-NLS	U6b:gRNA_yellow-A	25	23	1	0	0	1	2	1	50	4
U6b:gRNA_yellow-A	Ub:CasRx-NLS	95	95	0	0	0	0	0	0	0	0
U6b:gRNA_yellow-A	Ub:CasRx-NLS	55	55	0	0	0	0	0	0	0	0
U6b:gRNA_yellow-A	Ub:CasRx-NLS	237	237	0	0	0	0	0	0	0	0
U6b:gRNA_yellow-A	Ub:CasRx-NLS	371	280	48	1	18	24	91	24	0	6.469
U6b:gRNA_yellow-A	Ub:CasRx-NLS	47	47	0	0	0	0	0	0	0	0
U6b:gRNA_yellow-A	Ub:CasRx-NLS	46	17	9	5	9	6	29	6	0	13.0435
U6b:gRNA_yellow-A	Ub:CasRx-NLS	49	18	11	10	10	0	31	0	0	0
U6b:gRNA_yellow-A	Ub:CasRx-NLS	40	20	20	0	0	0	20	0	0	0
U6b:gRNA_yellow-A	Ub:CasRx-NLS	39	16	3	6	8	6	23	6	0	15.3846
U6b:gRNA_yellow-A	Ub:CasRx-NLS	64	19	7	13	13	12	45	12	0	18.75
Ub:CasRx-NLS	U6b:gRNA_yellow-B	87	87	0	0	0	0	0	0	0	0
Ub:CasRx-NLS	U6b:gRNA_yellow-B	47	47	0	0	0	0	0	0	0	0
Ub:CasRx-NLS	U6b:gRNA_yellow-B	584	254	129	34	54	113	330	113	0	19.3493
Ub:CasRx-NLS	U6b:gRNA_yellow-B	74	39	4	2	17	12	35	12	0	16.2162
Ub:CasRx-NLS	U6b:gRNA_yellow-B	63	36	16	6	2	3	27	3	0	4.7619
Ub:CasRx-NLS	U6b:gRNA_yellow-B	60	51	3	0	1	5	9	5	0	8.33333
Ub:CasRx-NLS	U6b:gRNA_yellow-B	66	19	36	11	0	0	47	0	0	0
Ub:CasRx-NLS	U6b:gRNA_yellow-B	53	18	30	5	0	0	35	0	0	0
U6b:gRNA_yellow-B	Ub:CasRx-NLS	86	86	0	0	0	0	0	0	0	0
U6b:gRNA_yellow-B	Ub:CasRx-NLS	99	99	0	0	0	0	0	0	0	0
U6b:gRNA_yellow-B	Ub:CasRx-NLS	874	530	124	24	66	130	344	130	0	14.8741
U6b:gRNA_yellow-B	Ub:CasRx-NLS	53	37	6	21	5	3	35	3	0	5.66038
U6b:gRNA_yellow-B	Ub:CasRx-NLS	62	24	16	7	7	8	38	8	0	12.9032
U6b:gRNA_yellow-B	Ub:CasRx-NLS	35	13	14	0	0	8	22	8	0	22.8571
U6b:gRNA_yellow-B	Ub:CasRx-NLS	47	20	7	9	4	7	27	7	0	14.8936
U6b:gRNA_yellow-B	Ub:CasRx-NLS	64	28	11	6	7	12	36	12	0	18.75
Ub:CasRx-NLS	U6b:gRNA_yellow-C	46	18	19	0	1	8	28	8	0	17.3913
Ub:CasRx-NLS	U6b:gRNA_yellow-C	38	27	1	0	0	0	1	0	0	0
Ub:CasRx-NLS	U6b:gRNA_yellow-C	48	28	10	10	0	0	20	0	0	0
Ub:CasRx-NLS	U6b:gRNA_yellow-C	41	40	0	0	0	1	1	1	0	2.43902
Ub:CasRx-NLS	U6b:gRNA_yellow-C	49	33	0	0	2	5	7	5	0	10.2041
U6b:gRNA_yellow-C	Ub:CasRx-NLS	70	41	29	0	0	0	29	0	0	0
U6b:gRNA_yellow-C	Ub:CasRx-NLS	57	43	1	6	5	2	14	2	0	3.50877
U6b:gRNA_yellow-C	Ub:CasRx-NLS	76	59	14	0	0	3	17	3	0	3.94737
U6b:gRNA_yellow-C	Ub:CasRx-NLS	83	66	10	3	3	1	17	1	0	1.20482	33.3333
U6b:gRNA_yellow-C	Ub:CasRx-NLS	14	9	3	0	0	2	5	2	0	14.2857
U6b:gRNA_yellow-C	Ub:CasRx-NLS	78	25	10	5	12	26	53	26	0	33.3333
Total		4996	3173	721	257	356	489	1823	489	4.50838	7.59353	8.48622	1.23784
	Hatching rate	St err
CasRx-NLS	97.2143	5.6714
sgArray	94.6131	8.12215
Ttranshet	7.59353	1.23784
Statistical Analysis
ANOVA
	Df	Sum Sq	Mean Sq	F value	Pr(>F)
Tr	2	166143	83071	1510	<2e-16 ***
Residuals	84	4621	55
---
Signif. codes: 0 ‘***’ 0.001 ‘**’ 0.01 ‘*’ 0.05 ‘.’ 0.1 ‘ ’ 1
Tukey multiple comparisons of means 95% family-wise confidence level
$Tr	diff	lwr	Ubr	p adj
U6b:gRNA-CasRx-NLS	-1.054	-6.64992	4.54192	0.894804	NA
Transhet-CasRx-NLS	-88.2083	-92.9327	-83.4839	0	***
Transhet-U6b:gRNA	-87.1543	-91.8787	-82.4299	0	***
Tukey multiple comparisons of means 95% family-wise confidence level between bidirectional cross
U6b:gRNA-CasRx-NLS	-1.054	-8.41375	6.30575	0.999828	NA
Transhet371F-CasRx-NLS	-90.4375	-99.4513	-81.4237	0	***
Transhet371M-CasRx-NLS	-87.9675	-96.9813	-78.9537	0	***
Transhet372F-CasRx-NLS	-84.5602	-94.2963	-74.8242	0	***
Transhet372M-CasRx-NLS	-89.719	-99.455	-79.983	0	***
Transhet374F-CasRx-NLS	-86.4215	-97.2548	-75.5882	0	***
Transhet374M-CasRx-NLS	-89.7955	-101.432	-78.1587	0	***
Transhet371F-U6b:gRNA	-89.3835	-98.3973	-80.3697	0	***
Transhet371M-U6b:gRNA	-86.9135	-95.9273	-77.8997	0	***
Transhet372F-U6b:gRNA	83.5062	-93.2423	-73.7702	0	***
Transhet372M-U6b:gRNA	-88.665	-98.401	-78.929	0	***
Transhet374F-U6b:gRNA	-85.3675	-96.2008	-74.5342	0	***
Transhet374M-U6b:gRNA	-88.7415	-100.378	-77.1047	0	***
Transhet371M-Transhet371F	2.47	-7.93826	12.8783	0.995482	NA
Transhet372F-Transhet371F	5.87725	-5.16238	16.9169	0.713885	NA
Transhet372M-Transhet371F	0.7185	-10.3211	11.7581	0.999999	NA
Transhet374F-Transhet371F	4.016	-8.00242	16.0344	0.966609	NA
Transhet374M-Transhet371F	0.642	-12.1055	13.3895	1	NA
Transhet372F-Transhet371M	3.40725	-7.63238	14.4469	0.978513	NA
Transhet372M-Transhet371M	-1.7515	-12.7911	9.28813	0.99966	NA
Transhet374F-Transhet371M	1.546	-10.4724	13.5644	0.999916	NA
Transhet374M-Transhet371M	-1.828	-14.5755	10.9195	0.999827	NA
Transhet372M-Transhet372F	-5.15875	-16.7955	6.47804	0.863451	NA
Transhet374F-Transhet372F	-1.86125	-14.4304	10.7079	0.999785	NA
Transhet374M-Transhet372F	-5.23525	-18.5032	8.03273	0.92091	NA
Transhet374F-Transhet372M	3.2975	-9.27167	15.8667	0.991676	NA
Transhet374M-Transhet372M	-0.0765	-13.3445	13.1915	1	NA
Transhet374M-Transhet374F	-3.374	-17.4669	10.7188	0.995229	NA
