## Supplementary material for "Engineered Antiviral Sensor Targets Infected Mosquitoes": Table S5

### Sheet: Sheet1
Hatching rate GFP targeting															Hatching rate	phenotype penetrance
Females	Males	TOT eggs	eggs not hatching	CasRx Inheritance	WT Inheritance	gRNA_array N	Transhet	Total Count	inheritance rate	hatching rate	Stdev	Sterr		Casrx	97.269
Up-CasRx-341	Up-CasRx-341	326	17	250	59	0	0	309	80.9061	94.7853				sgRNA	96.828
Up-CasRx-341	Up-CasRx-341	401	12	353	36	0	0	389	90.7455	97.0075				Transhet	43.6152	70.2705
Up-CasRx-341	Up-CasRx-341	48	1	47	0	0	0	47	100	97.9167
Up-CasRx-341	Up-CasRx-341	65	0	65	0	0	0	65	100	100
Up-CasRx-341	Up-CasRx-341	75	4	71	0	0	0	71	100	94.6667
Up-CasRx-341	Up-CasRx-341	58	0	58	0	0	0	58	100	100
Up-CasRx-341	Up-CasRx-341	61	0	61	0	0	0	61	100	100
Up-CasRx-341	Up-CasRx-341	65	3	62	0	0	0	62	100	95.3846
Up-CasRx-341	Up-CasRx-341	57	0	57	0	0	0	57	100	100
Up-CasRx-341	Up-CasRx-341	78	8	70	0	0	0	70	100	89.7436
Up-CasRx-341	Up-CasRx-341	65	0	65	0	0	0	65	100	100
Up-CasRx-341	Up-CasRx-341	71	0	71	0	0	0	71	100	100
Up-CasRx-341	Up-CasRx-341	40	2	38	0	0	0	38	100	95
Up-CasRx-341	Up-CasRx-341	44	3	41	0	0	0	41	100	93.1818
Up-CasRx-341	Up-CasRx-341	54	0	54	0	0	0	54	100	100
Up-CasRx-341	Up-CasRx-341	38	1	37	0	0	0	37	100	97.3684
Up-CasRx-341	Up-CasRx-341	65	0	65	0	0	0	65	100	100
Up-CasRx-341	Up-CasRx-341	80	3	77	0	0	0	77	100	96.25
TOTAL		1691	54	1542	95	0	0	1637	94.1967	96.8066	3.0309	0.67773
Females	Males	TOT eggs	eggs not hatching	CasRx Inheritance	WT Inheritance	sgRNA_array N	Transhet	Total Count	inheritance rate	hatching rate	Stdev	Sterr
U6:RNAarray-GFP	U6:RNAarray-GFP	33	2	0	0	31	0	31	100	93.9394
U6:RNAarray-GFP	U6:RNAarray-GFP	47	0	0	0	47	0	47	100	100
U6:RNAarray-GFP	U6:RNAarray-GFP	51	0	0	0	51	0	51	100	100
U6:RNAarray-GFP	U6:RNAarray-GFP	38	1	0	0	37	0	37	100	97.3684
U6:RNAarray-GFP	U6:RNAarray-GFP	63	0	0	0	63	0	63	100	100
U6:RNAarray-GFP	U6:RNAarray-GFP	55	1	0	0	54	0	54	100	98.1818
U6:RNAarray-GFP	U6:RNAarray-GFP	42	1	0	0	41	0	41	100	97.619
U6:RNAarray-GFP	U6:RNAarray-GFP	39	1	0	0	38	0	38	100	97.4359
U6:RNAarray-GFP	U6:RNAarray-GFP	65	6	0	0	59	0	59	100	90.7692
U6:RNAarray-GFP	U6:RNAarray-GFP	73	2	0	0	71	0	71	100	97.2603
U6:RNAarray-GFP	U6:RNAarray-GFP	58	1	0	0	57	0	57	100	98.2759
U6:RNAarray-GFP	U6:RNAarray-GFP	61	1	0	0	60	0	60	100	98.3607
U6:RNAarray-GFP	U6:RNAarray-GFP	50	1	0	0	49	0	49	100	98
U6:RNAarray-GFP	U6:RNAarray-GFP	65	0	0	0	65	0	65	100	100
U6:RNAarray-GFP	U6:RNAarray-GFP	59	0	0	0	59	0	59	100	100
U6:RNAarray-GFP	U6:RNAarray-GFP	45	0	0	0	45	0	45	100	100
U6:RNAarray-GFP	U6:RNAarray-GFP	47	10	0	0	37	0	37	100	78.7234
TOTAL		891	27	0	0	864	0	864	100	96.9697	5.25787	1.27522
Females	Males	TOT eggs	eggs not hatching	CasRx Inheritance	WT Inheritance	gRNA_array N	Transhet	Total Count	inheritance rate	hatching rate	T with GFP reduction	Phenotype penetrance
Up-CasRx-341	U6:RNAarray-GFP	22	1	2	0	0	19	21	90.4762	95.4545	18	94.7368
Up-CasRx-341	U6:RNAarray-GFP	91	83	4	0	0	4	8	50	8.79121	4	100
Up-CasRx-341	U6:RNAarray-GFP	59	0	38	0	0	21	59	35.5932	100	21	100
Up-CasRx-341	U6:RNAarray-GFP	21	2	0	0	0	19	19	100	90.4762	16	84.2105
Up-CasRx-341	U6:RNAarray-GFP	63	2	41	0	0	20	61	32.7869	96.8254	20	100
Up-CasRx-341	U6:RNAarray-GFP	49	49	0	0	0	0	0	0	0	0
Up-CasRx-341	U6:RNAarray-GFP	60	36	13	0	0	11	24	45.8333	40	1	9.09091
Up-CasRx-341	U6:RNAarray-GFP	58	58	0	0	0	0	0	0	0	0
Up-CasRx-341	U6:RNAarray-GFP	62	45	16	0	0	1	17	5.88235	27.4194	1	100
Up-CasRx-341	U6:RNAarray-GFP	39	8	8	4	11	8	31	25.8065	79.4872	4	50
Up-CasRx-341	U6:RNAarray-GFP	65	18	15	8	12	12	47	25.5319	72.3077	9	75
Up-CasRx-341	U6:RNAarray-GFP	65	0	21	13	15	16	65	24.6154	100	13	81.25
Up-CasRx-341	U6:RNAarray-GFP	58	26	15	0	0	17	32	53.125	55.1724	3	17.6471
Up-CasRx-341	U6:RNAarray-GFP	61	13	0	0	0	48	48	100	78.6885	5	10.4167
Up-CasRx-341	U6:RNAarray-GFP	67	7	0	0	0	60	60	100	89.5522	60	100
Up-CasRx-341	U6:RNAarray-GFP	45	16	13	0	0	16	29	55.1724	64.4444	14	87.5
Up-CasRx-341	U6:RNAarray-GFP	48	9	15	0	10	14	39	35.8974	81.25	4	28.5714
Up-CasRx-341	U6:RNAarray-GFP	54	54	0	0	0	0	0	0	0	0
Up-CasRx-341	U6:RNAarray-GFP	37	2	11	10	4	10	35	28.5714	94.5946	7	70
Up-CasRx-341	U6:RNAarray-GFP	0	0	0	0	0	0	0	0	0	0
Up-CasRx-341	U6:RNAarray-GFP	45	40	5	0	0	0	5	0	11.1111	0
Up-CasRx-341	U6:RNAarray-GFP	0	0	0	0	0	0	0	0	0	0
Up-CasRx-341	U6:RNAarray-GFP	63	63	0	0	0	0	0	0	0	0
Up-CasRx-341	U6:RNAarray-GFP	65	53	12	0	0	0	12	0	18.4615	0
Up-CasRx-341	U6:RNAarray-GFP	61	-2	32	2	2	27	63	42.8571	103.279	20	74.0741
Up-CasRx-341	U6:RNAarray-GFP	35	32	3	0	0	0	3	0	8.57143	0
Up-CasRx-341	U6:RNAarray-GFP	85	85	0	0	0	0	0	0	0	0
Up-CasRx-341	U6:RNAarray-GFP	54	54	0	0	0	0	0	0	0	0
Up-CasRx-341	U6:RNAarray-GFP	26	21	3	0	0	2	5	40	19.2308	2	100
U6:RNAarray-GFP	Up-CasRx-341	86	52	17	0	0	17	34	50	39.5349	17	100
U6:RNAarray-GFP	Up-CasRx-341	68	54	6	0	0	8	14	57.1429	20.5882	0
U6:RNAarray-GFP	Up-CasRx-341	78	31	23	0	0	24	47	51.0638	60.2564	6	25
U6:RNAarray-GFP	Up-CasRx-341	52	52	0	0	0	0	0	0	0	0
U6:RNAarray-GFP	Up-CasRx-341	76	23	0	0	0	53	53	100	69.7368	53	100
U6:RNAarray-GFP	Up-CasRx-341	17	11	3	0	0	3	6	50	35.2941	3	100
U6:RNAarray-GFP	Up-CasRx-341	0	0	0	0	0	0	0	0	0	0
U6:RNAarray-GFP	Up-CasRx-341	64	51	1	1	5	6	13	46.1538	20.3125	4	66.6667
U6:RNAarray-GFP	Up-CasRx-341	10	8	0	0	2	0	2	0	20	0
U6:RNAarray-GFP	Up-CasRx-341	26	21	0	0	1	4	5	80	19.2308	1	25
U6:RNAarray-GFP	Up-CasRx-341	3	0	0	0	1	2	3	66.6667	100	0
U6:RNAarray-GFP	Up-CasRx-341	32	32	0	0	0	0	0	0	0	0
U6:RNAarray-GFP	Up-CasRx-341	19	6	0	0	0	13	13	100	68.4211	5	38.4615
U6:RNAarray-GFP	Up-CasRx-341	0	0	0	0	0	0	0	0	0	0
U6:RNAarray-GFP	Up-CasRx-341	62	16	0	0	45	1	46	2.17391	74.1935	1	100
U6:RNAarray-GFP	Up-CasRx-341	63	0	1	0	0	62	63	98.4127	100	37	59.6774
Average										43.6152		70.2705
Statistical Analysis
ANOVA
	Df	Sum Sq	Mean Sq	F value	Pr(>F)
Tr	2	56305	28152	32.83	4.19e-11 ***
Residuals	79	67738	857
---
Signif. codes: 0 ‘***’ 0.001 ‘**’ 0.01 ‘*’ 0.05 ‘.’ 0.1 ‘ ’ 1
Tukey multiple comparisons of means 95% family-wise confidence level
$Tr	diff	lwr	upr	p adj
sgRNA-CasRx	1.0185	-22.0554	24.0924	0.99389	NA
Transhet-CasRx	-52.1866	-70.9839	-33.3893	0	***
Transhet-sgRNA	-53.2051	-33.2927	-73.1176	0	***
Tukey multiple comparisons of means 95% family-wise confidence level between bidirectional cross
sgRNA-CasRx	1.0185	26.4497	-24.4127	0.99958	NA
Transhet416F-CasRx	-56.579	-30.7218	-82.4362	1e-06	***
Transhet416M-CasRx	-49.7632	-72.1705	-27.3559	7e-07	***
Transhet416F-sgRNA	-57.5975	-84.4496	-30.7454	1.6e-06	***
Transhet416M-sgRNA	-50.7817	-74.3301	-27.2334	1.4e-06	***
Transhet416M-Transhet416F	6.81578	-17.192	30.8236	0.878386	NA
