## Supplementary material for "Engineered Antiviral Sensor Targets Infected Mosquitoes": Table S13

### Sheet: Sheet1
source	term_name	term_id	adjusted_p_value	negative_log10_of_adjusted_p_value	term_size	query_size	intersection_size	effective_domain_size	intersections
GO:MF	structural constituent of cuticle	GO:0042302	3.9e-93	92.4086	204	446	111	9371	AAEL007194,AAEL009002,AAEL008289,AAEL002439,AAEL013683,AAEL000896,AAEL009784,AAEL017142,AAEL011029,AAEL013512,AAEL008970,AAEL008285,AAEL021367,AAEL003112,AAEL009801,AAEL015424,AAEL014369,AAEL014978,AAEL020010,AAEL008251,AAEL009000,AAEL009807,AAEL009803,AAEL008986,AAEL008765,AAEL008989,AAEL007192,AAEL003231,AAEL000890,AAEL003216,AAEL008994,AAEL015163,AAEL009005,AAEL008726,AAEL003274,AAEL014419,AAE…
GO:MF	structural molecule activity	GO:0005198	1.25e-56	55.9044	402	446	113	9371	AAEL002848,AAEL002418,AAEL007194,AAEL009002,AAEL008289,AAEL002439,AAEL013683,AAEL000896,AAEL009784,AAEL017142,AAEL011029,AAEL013512,AAEL008970,AAEL008285,AAEL021367,AAEL003112,AAEL009801,AAEL015424,AAEL014369,AAEL014978,AAEL020010,AAEL008251,AAEL009000,AAEL009807,AAEL009803,AAEL008986,AAEL008765,AAEL008989,AAEL007192,AAEL003231,AAEL000890,AAEL003216,AAEL008994,AAEL015163,AAEL009005,AAEL008726,AAE…
GO:MF	acyltransferase activity, transferring groups other than amino-acyl groups	GO:0016747	0.0013442	2.87153	149	446	21	9371	AAEL022657,AAEL002242,AAEL011898,AAEL027689,AAEL007507,AAEL004847,AAEL007302,AAEL012737,AAEL021319,AAEL012864,AAEL003977,AAEL012863,AAEL008219,AAEL026052,AAEL022523,AAEL004953,AAEL000658,AAEL006672,AAEL002228,AAEL000216,AAEL002237
GO:MF	chitin binding	GO:0008061	0.00171536	2.76564	128	446	19	9371	AAEL013222,AAEL013766,AAEL011586,AAEL012646,AAEL012245,AAEL003419,AAEL025518,AAEL013367,AAEL009580,AAEL002780,AAEL005622,AAEL002972,AAEL012013,AAEL027601,AAEL017334,AAEL001553,AAEL024424,AAEL004903,AAEL012648
GO:MF	acyltransferase activity	GO:0016746	0.0185162	1.73245	177	446	21	9371	AAEL022657,AAEL002242,AAEL011898,AAEL027689,AAEL007507,AAEL004847,AAEL007302,AAEL012737,AAEL021319,AAEL012864,AAEL003977,AAEL012863,AAEL008219,AAEL026052,AAEL022523,AAEL004953,AAEL000658,AAEL006672,AAEL002228,AAEL000216,AAEL002237
GO:MF	phosphoenolpyruvate carboxykinase activity	GO:0004611	0.0202108	1.69442	3	446	3	9371	AAEL000080,AAEL000025,AAEL000006
GO:MF	phosphoenolpyruvate carboxykinase (GTP) activity	GO:0004613	0.0202108	1.69442	3	446	3	9371	AAEL000080,AAEL000025,AAEL000006
GO:MF	alkaline phosphatase activity	GO:0004035	0.027015	1.56839	12	446	5	9371	AAEL009077,AAEL015070,AAEL003905,AAEL003289,AAEL003297
GO:MF	peroxidase activity	GO:0004601	0.0385279	1.41422	27	446	7	9371	AAEL020747,AAEL006014,AAEL002309,AAEL002354,AAEL019408,AAEL000495,AAEL019639
GO:MF	oxidoreductase activity, acting on peroxide as acceptor	GO:0016684	0.0385279	1.41422	27	446	7	9371	AAEL020747,AAEL006014,AAEL002309,AAEL002354,AAEL019408,AAEL000495,AAEL019639
GO:BP	small molecule biosynthetic process	GO:0044283	2.52815e-06	5.5972	118	208	19	6318	AAEL003611,AAEL008330,AAEL009601,AAEL002898,AAEL003977,AAEL007033,AAEL000080,AAEL000025,AAEL000006,AAEL001887,AAEL008219,AAEL004953,AAEL024717,AAEL008467,AAEL004728,AAEL012578,AAEL002228,AAEL000216,AAEL002237
GO:BP	DNA replication initiation	GO:0006270	9.46239e-06	5.024	12	208	7	6318	AAEL000999,AAEL004302,AAEL025429,AAEL002810,AAEL011811,AAEL010086,AAEL012546
GO:BP	deoxyribonucleotide biosynthetic process	GO:0009263	1.3371e-05	4.87383	5	208	5	6318	AAEL012629,AAEL013305,AAEL001246,AAEL010691,AAEL017375
GO:BP	DNA replication	GO:0006260	2.73448e-05	4.56313	73	208	14	6318	AAEL014250,AAEL000999,AAEL008247,AAEL006660,AAEL004302,AAEL025429,AAEL009773,AAEL002810,AAEL012545,AAEL011811,AAEL010086,AAEL010253,AAEL012546,AAEL002800
GO:BP	deoxyribonucleotide metabolic process	GO:0009262	7.80765e-05	4.10748	6	208	5	6318	AAEL012629,AAEL013305,AAEL001246,AAEL010691,AAEL017375
GO:BP	carboxylic acid biosynthetic process	GO:0046394	0.000380426	3.41973	77	208	13	6318	AAEL003611,AAEL003977,AAEL007033,AAEL001887,AAEL008219,AAEL004953,AAEL024717,AAEL008467,AAEL004728,AAEL012578,AAEL002228,AAEL000216,AAEL002237
GO:BP	organic acid biosynthetic process	GO:0016053	0.000443422	3.35318	78	208	13	6318	AAEL003611,AAEL003977,AAEL007033,AAEL001887,AAEL008219,AAEL004953,AAEL024717,AAEL008467,AAEL004728,AAEL012578,AAEL002228,AAEL000216,AAEL002237
GO:BP	DNA-dependent DNA replication	GO:0006261	0.00294917	2.5303	24	208	7	6318	AAEL000999,AAEL004302,AAEL025429,AAEL002810,AAEL011811,AAEL010086,AAEL012546
GO:BP	cellular oxidant detoxification	GO:0098869	0.00740747	2.13033	37	208	8	6318	AAEL020747,AAEL006014,AAEL019938,AAEL002309,AAEL002354,AAEL019408,AAEL000495,AAEL019639
GO:BP	detoxification	GO:0098754	0.00912034	2.03999	38	208	8	6318	AAEL020747,AAEL006014,AAEL019938,AAEL002309,AAEL002354,AAEL019408,AAEL000495,AAEL019639
GO:BP	cellular detoxification	GO:1990748	0.00912034	2.03999	38	208	8	6318	AAEL020747,AAEL006014,AAEL019938,AAEL002309,AAEL002354,AAEL019408,AAEL000495,AAEL019639
GO:BP	response to toxic substance	GO:0009636	0.00912034	2.03999	38	208	8	6318	AAEL020747,AAEL006014,AAEL019938,AAEL002309,AAEL002354,AAEL019408,AAEL000495,AAEL019639
GO:BP	cellular response to toxic substance	GO:0097237	0.00912034	2.03999	38	208	8	6318	AAEL020747,AAEL006014,AAEL019938,AAEL002309,AAEL002354,AAEL019408,AAEL000495,AAEL019639
GO:BP	pyrimidine deoxyribonucleotide metabolic process	GO:0009219	0.0127485	1.89454	3	208	3	6318	AAEL012629,AAEL013305,AAEL001246
GO:BP	2'-deoxyribonucleotide metabolic process	GO:0009394	0.0127485	1.89454	3	208	3	6318	AAEL012629,AAEL013305,AAEL001246
GO:BP	2'-deoxyribonucleotide biosynthetic process	GO:0009265	0.0127485	1.89454	3	208	3	6318	AAEL012629,AAEL013305,AAEL001246
GO:BP	pyrimidine deoxyribonucleotide biosynthetic process	GO:0009221	0.0127485	1.89454	3	208	3	6318	AAEL012629,AAEL013305,AAEL001246
GO:BP	deoxyribose phosphate biosynthetic process	GO:0046385	0.0127485	1.89454	3	208	3	6318	AAEL012629,AAEL013305,AAEL001246
GO:BP	cellular response to chemical stimulus	GO:0070887	0.0271653	1.56598	69	208	10	6318	AAEL010377,AAEL020747,AAEL011825,AAEL006014,AAEL019938,AAEL002309,AAEL002354,AAEL019408,AAEL000495,AAEL019639
GO:BP	deoxyribose phosphate metabolic process	GO:0019692	0.0497525	1.30319	4	208	3	6318	AAEL012629,AAEL013305,AAEL001246
GO:CC	MCM complex	GO:0042555	1.74288e-05	4.75873	6	210	5	6482	AAEL000999,AAEL002810,AAEL011811,AAEL010086,AAEL012546
GO:CC	extracellular region	GO:0005576	5.79891e-05	4.23665	426	210	34	6482	AAEL013222,AAEL013766,AAEL011586,AAEL006980,AAEL027145,AAEL012646,AAEL012245,AAEL003419,AAEL000099,AAEL025518,AAEL002554,AAEL004120,AAEL013367,AAEL009580,AAEL003421,AAEL027281,AAEL003389,AAEL002780,AAEL013406,AAEL025471,AAEL002997,AAEL005622,AAEL002972,AAEL012013,AAEL002699,AAEL027601,AAEL006722,AAEL017334,AAEL001553,AAEL024424,AAEL004903,AAEL009556,AAEL014823,AAEL012648
