## Supplementary material for "Engineered Antiviral Sensor Targets Infected Mosquitoes": Table S17

### Sheet: Sheet1
source	term_name	term_id	adjusted_p_value	negative_log10_of_adjusted_p_value	term_size	query_size	intersection_size	effective_domain_size	intersections
GO:MF	alkaline phosphatase activity	GO:0004035	1.68392e-06	5.77368	12	63	5	9371	AAEL003905,AAEL000931,AAEL003317,AAEL003297,AAEL003289
GO:MF	chitin binding	GO:0008061	0.00416189	2.38071	128	63	7	9371	AAEL001514,AAEL011337,AAEL003066,AAEL002972,AAEL012013,AAEL006623,AAEL012648
GO:MF	ammonium transmembrane transporter activity	GO:0008519	0.0499235	1.3017	4	63	2	9371	AAEL007373,AAEL007377
GO:BP	ammonium transmembrane transport	GO:0072488	0.0499104	1.30181	4	33	2	6318	AAEL007373,AAEL007377
GO:CC	extracellular region	GO:0005576	0.012159	1.9151	426	38	10	6482	AAEL001514,AAEL006980,AAEL011337,AAEL027145,AAEL003653,AAEL003066,AAEL002972,AAEL012013,AAEL006623,AAEL012648
KEGG	Thiamine metabolism	KEGG:00730	1.40156e-07	6.85339	17	15	5	3193	AAEL003905,AAEL000931,AAEL003317,AAEL003297,AAEL003289
KEGG	Folate biosynthesis	KEGG:00790	5.15429e-06	5.28783	33	15	5	3193	AAEL003905,AAEL000931,AAEL003317,AAEL003297,AAEL003289
KEGG	Biosynthesis of cofactors	KEGG:01240	2.76197e-05	4.55878	140	15	7	3193	AAEL003905,AAEL000931,AAEL003317,AAEL003079,AAEL021590,AAEL003297,AAEL003289
KEGG	Pentose and glucuronate interconversions	KEGG:00040	0.0242121	1.61597	46	15	3	3193	AAEL011129,AAEL003079,AAEL021590
