## Supplementary material for "Engineered Antiviral Sensor Targets Infected Mosquitoes": Table S18

### Sheet: Sheet1
Hatching rate for yellow targeting
Parental cross		Eggs		Larvae
Females	Males	TOT eggs	eggs not hatching	CasRx Inheritance	WT Inheritance	sgRNA_array N	Transhet	Total Count	Transhet Inheritance Rate	Transhet hatching Rate
sgRNA-Line_A	Ub:AeCasRx-NES-Line_A	73	10	25	11	16	11	63	17.4603	86.3014
sgRNA-Line_A	Ub:AeCasRx-NES-Line_A	90	37	17	15	12	9	53	16.9811	58.8889
sgRNA-Line_A	Ub:AeCasRx-NES-Line_A	98	1	0	0	43	54	97	55.6701	98.9796
sgRNA-Line_A	Ub:AeCasRx-NES-Line_A	67	8	0	0	0	59	59	100	88.0597
sgRNA-Line_A	Ub:AeCasRx-NES-Line_A	70	22	0	0	25	23	48	47.9167	68.5714
sgRNA-Line_A	Ub:AeCasRx-NES-Line_A	77	58	0	0	8	11	19	57.8947	24.6753
sgRNA-Line_A	Ub:AeCasRx-NES-Line_A	69	20	16	6	14	13	49	26.5306	71.0145
sgRNA-Line_A	Ub:AeCasRx-NES-Line_A	76	18	18	10	16	14	58	24.1379	76.3158
sgRNA-Line_A	Ub:AeCasRx-NES-Line_A	83	0	16	8	30	29	83	34.9398	100
sgRNA-Line_A	Ub:AeCasRx-NES-Line_A	35	24	0	0	8	3	11	27.2727	31.4286
Ub:AeCasRx-NES-Line_A	sgRNA-Line_A	85	2	20	26	17	20	83	24.0964	97.6471
Ub:AeCasRx-NES-Line_A	sgRNA-Line_A	84	31	4	2	21	26	53	49.0566	63.0952
Ub:AeCasRx-NES-Line_A	sgRNA-Line_A	84	5	0	0	35	44	79	55.6962	94.0476
Ub:AeCasRx-NES-Line_A	sgRNA-Line_A	19	0	0	0	10	9	19	47.3684	100
Ub:AeCasRx-NES-Line_A	sgRNA-Line_A	96	13	22	24	19	18	83	21.6867	86.4583
Ub:AeCasRx-NES-Line_A	sgRNA-Line_A	89	8	24	21	14	22	81	27.1605	91.0112
Ub:AeCasRx-NES-Line_A	sgRNA-Line_A	93	7	0	0	0	86	86	100	92.4731
Ub:AeCasRx-NES-Line_A	sgRNA-Line_A	95	22	34	0	0	39	73	53.4247	76.8421
Ub:AeCasRx-NES-Line_A	sgRNA-Line_A	90	2	21	25	22	20	88	22.7273	97.7778
Ub:AeCasRx-NES-Line_A	sgRNA-Line_A	103	4	30	26	24	19	99	19.1919	96.1165
sgRNA-Line_A	Ub:AeCasRx-NES-Line_B	83	70	0	0	6	7	13	53.8462	15.6627
sgRNA-Line_A	Ub:AeCasRx-NES-Line_B	104	13	0	0	69	22	91	24.1758	87.5
sgRNA-Line_A	Ub:AeCasRx-NES-Line_B	64	42	2	5	6	9	22	40.9091	34.375
sgRNA-Line_A	Ub:AeCasRx-NES-Line_B	105	13	0	0	31	61	92	66.3043	87.619
sgRNA-Line_A	Ub:AeCasRx-NES-Line_B	68	6	0	0	22	40	62	64.5161	91.1765
sgRNA-Line_A	Ub:AeCasRx-NES-Line_B	79	0	36	11	14	18	79	22.7848	100
sgRNA-Line_A	Ub:AeCasRx-NES-Line_B	53	2	0	0	30	21	51	41.1765	96.2264
sgRNA-Line_A	Ub:AeCasRx-NES-Line_B	1	1	0	0	0	0	0	0	0
sgRNA-Line_A	Ub:AeCasRx-NES-Line_B	29	4	0	0	10	15	25	60	86.2069
sgRNA-Line_A	Ub:AeCasRx-NES-Line_B	2	2	0	0	0	0	0	0	0
Ub:AeCasRx-NES-Line_B	sgRNA-Line_A	116	76	9	7	9	15	40	37.5	34.4828
Ub:AeCasRx-NES-Line_B	sgRNA-Line_A	31	26	2	1	0	2	5	40	16.129
Ub:AeCasRx-NES-Line_B	sgRNA-Line_A	106	28	29	15	9	25	78	32.0513	73.5849
Ub:AeCasRx-NES-Line_B	sgRNA-Line_A	125	72	14	11	11	17	53	32.0755	42.4
Ub:AeCasRx-NES-Line_B	sgRNA-Line_A	87	29	16	17	7	18	58	31.0345	66.6667
Ub:AeCasRx-NES-Line_B	sgRNA-Line_A	191	127	38	1	2	23	64	35.9375	33.5079
Ub:AeCasRx-NES-Line_B	sgRNA-Line_A	63	48	5	0	0	10	15	66.6667	23.8095
Ub:AeCasRx-NES-Line_B	sgRNA-Line_A	80	23	28	0	0	29	57	50.8772	71.25
Ub:AeCasRx-NES-Line_B	sgRNA-Line_A	45	11	13	5	7	9	34	26.4706	75.5556
Ub:AeCasRx-NES-Line_B	sgRNA-Line_A	125	90	13	12	1	9	35	25.7143	28
sgRNA-Line_A	Ub:AeCasRx-NES-Line_C	56	5	0	0	46	5	51	9.80392	8.92857
sgRNA-Line_A	Ub:AeCasRx-NES-Line_C	48	2	0	0	25	21	46	45.6522	43.75
sgRNA-Line_A	Ub:AeCasRx-NES-Line_C	42	2	18	0	0	22	40	55	52.381
sgRNA-Line_A	Ub:AeCasRx-NES-Line_C	47	40	0	0	2	5	7	71.4286	10.6383
sgRNA-Line_A	Ub:AeCasRx-NES-Line_C	110	2	1	0	0	107	108	99.0741	97.2727
sgRNA-Line_A	Ub:AeCasRx-NES-Line_C	76	22	0	0	0	54	54	100	71.0526
sgRNA-Line_A	Ub:AeCasRx-NES-Line_C	56	29	0	1	10	16	27	59.2593	28.5714
sgRNA-Line_A	Ub:AeCasRx-NES-Line_C	43	2	1	0	4	36	41	87.8049	83.7209
sgRNA-Line_A	Ub:AeCasRx-NES-Line_C	27	-7	0	0	17	17	34	50	62.963
sgRNA-Line_A	Ub:AeCasRx-NES-Line_C	57	22	0	0	0	35	35	100	61.4035
sgRNA-Line_A	Ub:AeCasRx-NES-Line_C	43	0	0	0	0	43	43	100	100
sgRNA-Line_A	Ub:AeCasRx-NES-Line_C	37	-13	1	0	0	49	50	98	132.432
sgRNA-Line_A	Ub:AeCasRx-NES-Line_C	98	36	0	10	5	47	62	75.8065	47.9592
sgRNA-Line_A	Ub:AeCasRx-NES-Line_C	84	53	0	0	11	20	31	64.5161	23.8095
sgRNA-Line_A	Ub:AeCasRx-NES-Line_C	64	10	0	0	0	54	54	100	84.375
sgRNA-Line_A	Ub:AeCasRx-NES-Line_C	63	20	0	1	28	14	43	32.5581	22.2222
sgRNA-Line_A	Ub:AeCasRx-NES-Line_C	41	-34	0	0	0	75	75	100	182.927
sgRNA-Line_A	Ub:AeCasRx-NES-Line_C	70	6	0	0	16	48	64	75	68.5714
Ub:AeCasRx-NES-Line_C	sgRNA-Line_A	37	9	0	6	9	13	28	46.4286	35.1351
Ub:AeCasRx-NES-Line_C	sgRNA-Line_A	47	14	0	10	9	14	33	42.4242	29.7872
Ub:AeCasRx-NES-Line_C	sgRNA-Line_A	99	48	0	0	0	51	51	100	51.5152
Ub:AeCasRx-NES-Line_C	sgRNA-Line_A	40	15	0	10	7	8	25	32	20
Ub:AeCasRx-NES-Line_C	sgRNA-Line_A	41	9	0	7	5	20	32	62.5	48.7805
Ub:AeCasRx-NES-Line_C	sgRNA-Line_A	48	33	0	0	0	15	15	100	31.25
Ub:AeCasRx-NES-Line_C	sgRNA-Line_A	31	12	0	0	0	19	19	100	61.2903
Ub:AeCasRx-NES-Line_C	sgRNA-Line_A	75	30	0	0	0	45	45	100	60
Ub:AeCasRx-NES-Line_C	sgRNA-Line_A	60	0	3	32	0	25	60	41.6667	41.6667
Ub:AeCasRx-NES-Line_C	sgRNA-Line_A	53	20	33	0	0	0	33	0	0
Ub:AeCasRx-NES-Line_C	sgRNA-Line_A	75	16	14	15	4	26	59	44.0678	34.6667
Ub:AeCasRx-NES-Line_C	sgRNA-Line_A	62	5	24	0	0	33	57	57.8947	53.2258
Total		4863	1383	547	351	766	1816	3480	51.9144	62.1509
	Hatching rate
CasRx-NLS	97.21
sgArray	94.61
Transhet	61.6308
Statistical Analysis
ANOVA
	Df	Sum Sq	Mean Sq	F value	Pr(>F)
Tr	2	47927	23963	42.8	2.21e-14 ***
Residuals	107	59916	650
---
Signif. codes: 0 ‘***’ 0.001 ‘**’ 0.01 ‘*’ 0.05 ‘.’ 0.1 ‘ ’ 1
Tukey multiple comparisons of means 95% family-wise confidence level
$Tr	diff	lwr	Ubr	p adj
sgRNA-CasRx-NLS	-1.054	-18.8395	16.7315	0.989123	NA
Transhet-CasRx-NLS	-43.9136	-58.1738	-29.6535	0	***
Transhet-sgRNA	-42.8596	-57.1198	-28.5995	0	***
Tukey multiple comparisons of means 95% family-wise confidence level between bidirectional cross
sgRNA-CasRx-NLS				1	NA
Transhet371F-CasRx-NLS -Line_A				4e-07	***			Transhet464F-CasRx -51.220389 -77.026064 -25.4147135 0.0000004
Transhet371M-CasRx-NLS-Line_A				0	***			Transhet464M-CasRx -54.921500 -79.821429 -30.0215708 0.0000000
Transhet371F-CasRx-NLS -Line_B				0	***			Transhet465F-CasRx -57.968500 -82.868429 -33.0685708 0.0000000
Transhet371M-CasRx-NLS-Line_B				0	***			Transhet465M-CasRx -60.082409 -84.216002 -35.9488158 0.0000000
Transhet371F-CasRx-NLS -Line_C				0.0002682	***			Transhet468F-CasRx -35.219833 -58.695712 -11.7439549 0.0002682
Transhet371M-CasRx-NLS-Line_C				0.0002682	***			Transhet468M-CasRx -22.251500 -43.139316 -1.3636841 0.0282837
Transhet464F-sgRNA				0	***			Transhet464F-sgRNA -50.166389 -75.972064 -24.3607135 0.0000008
Transhet464M-sgRNA				0	***			Transhet464M-sgRNA -53.867500 -78.767429 -28.9675708 0.0000000
Transhet465F-sgRNA				0	***			Transhet465F-sgRNA -56.914500 -81.814429 -32.0145708 0.0000000
Transhet465M-sgRNA				0	***			Transhet465M-sgRNA -59.028409 -83.162002 -34.8948158 0.0000000
Transhet468F-sgRNA				0.0004598	***			Transhet468F-sgRNA -34.165833 -57.641712 -10.6899549 0.0004598
Transhet468M-sgRNA				0.0440881	***			Transhet468M-sgRNA -21.197500 -42.085316 -0.3096841 0.0440881
Transhet371M-Transhet371F								Transhet464M-Transhet464F -3.701111 -33.240944 25.8387214 0.9999343
Transhet372F-Transhet371F								Transhet465F-Transhet464F -6.748111 -36.287944 22.7917214 0.9966245
Transhet372M-Transhet371F								Transhet465M-Transhet464F -8.862020 -37.758829 20.0347885 0.9802340
Transhet374F-Transhet371F								Transhet468F-Transhet464F 16.000556 -12.349261 44.3503721 0.6568969
Transhet374M-Transhet371F								Transhet468M-Transhet464F 28.968889 2.722059 55.2157188 0.0198598
Transhet372F-Transhet371M								Transhet465F-Transhet464M -3.047000 -31.798962 25.7049617 0.9999790
Transhet372M-Transhet371M								Transhet465M-Transhet464M -5.160909 -33.251818 22.9299996 0.9991611
Transhet374F-Transhet371M								Transhet468F-Transhet464M 19.701667 -7.826241 47.2295742 0.3517667
Transhet374M-Transhet371M								Transhet468M-Transhet464M 32.670000 7.313153 58.0268467 0.0030646
Transhet372M-Transhet372F								Transhet465M-Transhet465F -2.113909 -30.204818 25.9769996 0.9999980
Transhet374F-Transhet372F								Transhet468F-Transhet465F 22.748667 -4.779241 50.2765742 0.1840334
Transhet374M-Transhet372F								Transhet468M-Transhet465F 35.717000 10.360153 61.0738467 0.0007963
Transhet374F-Transhet372M								Transhet468F-Transhet465M 24.862576 -1.974144 51.6992958 0.0903587
Transhet374M-Transhet372M								Transhet468M-Transhet465M 37.830909 13.226163 62.4356551 0.0001700
Transhet374M-Transhet374F								Transhet468M-Transhet468F 12.968333 -10.991635 36.9283014 0.7031212
