## Supplementary material for "Engineered Antiviral Sensor Targets Infected Mosquitoes": Table S19

### Sheet: Sheet1
Hatching rate GFP targeting
Females	Males	TOT eggs	eggs not hatching	CasRx Inheritance	WT Inheritance	sgRNA_array N	Transhet	Total Count	Transhet Adults	Transhet Inheritance Rate	hatching Rate	GFP reduction larvae	Phenotype penetrance
U6:RNAarray-GFP	Ub:AeCasRx-NES-Line_A	115	105	0	0	5	5	10		50	0.0869565	0	0
U6:RNAarray-GFP	Ub:AeCasRx-NES-Line_A	108	46	1	1	27	33	62		53.2258	0.574074	16	48.4848
U6:RNAarray-GFP	Ub:AeCasRx-NES-Line_A	81	70	0	0	5	6	11		54.5455	0.135802	4	66.6667
U6:RNAarray-GFP	Ub:AeCasRx-NES-Line_A	102	4	0	8	49	41	98		41.8367	0.960784	21	51.2195
U6:RNAarray-GFP	Ub:AeCasRx-NES-Line_A	106	36	23	16	19	12	70		17.1429	0.660377	5	41.6667
U6:RNAarray-GFP	Ub:AeCasRx-NES-Line_A	112	38	0	0	42	32	74		43.2432	0.660714	14	43.75
U6:RNAarray-GFP	Ub:AeCasRx-NES-Line_A	126	39	0	0	56	31	87		35.6322	0.690476	11	35.4839
U6:RNAarray-GFP	Ub:AeCasRx-NES-Line_A	138	48	0	0	56	34	90		37.7778	0.652174	27	79.4118
Ub:AeCasRx-NES-Line_A	U6:RNAarray-GFP	79	15	0	0	0	64	64		100	0.810127	0	0
Ub:AeCasRx-NES-Line_A	U6:RNAarray-GFP	108	29	0	0	0	79	79		100	0.731481	7	8.86076
Ub:AeCasRx-NES-Line_A	U6:RNAarray-GFP	109	8	25	25	28	23	101		22.7723	0.926606	1	4.34783
Ub:AeCasRx-NES-Line_A	U6:RNAarray-GFP	96	12	0	0	46	38	84		45.2381	0.875	0	0
Ub:AeCasRx-NES-Line_A	U6:RNAarray-GFP	104	32	0	0	0	72	72		100	0.692308	22	30.5556
Ub:AeCasRx-NES-Line_A	U6:RNAarray-GFP	120	0	0	0	58	62	120		51.6667	1	0	0
Ub:AeCasRx-NES-Line_A	U6:RNAarray-GFP	105	5	0	0	51	49	100		49	0.952381	13	26.5306
Ub:AeCasRx-NES-Line_A	U6:RNAarray-GFP	90	71	0	0	10	9	19		47.3684	0.211111	0	0
Ub:AeCasRx-NES-Line_A	U6:RNAarray-GFP	102	0	26	22	27	27	102		26.4706	1	16	59.2593
U6:RNAarray-GFP	Ub:AeCasRx-NES-Line_B	91	46	25	1	3	16	45		35.5556	0.494505	11	68.75
U6:RNAarray-GFP	Ub:AeCasRx-NES-Line_B	96	63	0	9	10	14	33		42.4242	0.34375	9	64.2857
U6:RNAarray-GFP	Ub:AeCasRx-NES-Line_B	83	83	0	0	0	0	0		0	0		-
U6:RNAarray-GFP	Ub:AeCasRx-NES-Line_B	98	63	9	2	4	20	35		57.1429	0.357143	17	85
U6:RNAarray-GFP	Ub:AeCasRx-NES-Line_B	3	3	0	0	0	0	0		0	0		-
U6:RNAarray-GFP	Ub:AeCasRx-NES-Line_B	119	49	20	5	0	45	70		64.2857	0.588235	0	0
U6:RNAarray-GFP	Ub:AeCasRx-NES-Line_B	96	45	0	0	11	40	51		78.4314	0.53125	27	67.5
U6:RNAarray-GFP	Ub:AeCasRx-NES-Line_B	86	44	5	0	9	28	42		66.6667	0.488372	22	78.5714
U6:RNAarray-GFP	Ub:AeCasRx-NES-Line_B	117	33	0	0	25	59	84		70.2381	0.717949	21	35.5932
Ub:AeCasRx-NES-Line_B	U6:RNAarray-GFP	74	46	3	0	6	19	28		67.8571	0.378378	16	84.2105
Ub:AeCasRx-NES-Line_B	U6:RNAarray-GFP	104	48	0	0	27	29	56		51.7857	0.538462	25	86.2069
Ub:AeCasRx-NES-Line_B	U6:RNAarray-GFP	99	62	1	0	12	24	37		64.8649	0.373737	20	83.3333
Ub:AeCasRx-NES-Line_B	U6:RNAarray-GFP	75	0	5	13	19	38	75		50.6667	1	22	57.8947
Ub:AeCasRx-NES-Line_B	U6:RNAarray-GFP	92	66	1	1	11	13	26		50	0.282609	6	46.1538
Ub:AeCasRx-NES-Line_B	U6:RNAarray-GFP	45	38	7	0	0	0	7		0	0.155556		-
Ub:AeCasRx-NES-Line_B	U6:RNAarray-GFP	88	2	23	1	0	62	86		72.093	0.977273	22	35.4839
Ub:AeCasRx-NES-Line_B	U6:RNAarray-GFP	95	15	0	0	59	21	80		26.25	0.842105	10	47.619
Ub:AeCasRx-NES-Line_B	U6:RNAarray-GFP	109	45	19	5	7	33	64		51.5625	0.587156	15	45.4545
Ub:AeCasRx-NES-Line_B	U6:RNAarray-GFP	108	40	6	0	24	38	68		55.8824	0.62963	29	76.3158
U6:RNAarray-GFP	Ub:AeCasRx-NES-Line_C	55	31	0	0	21	3	24		12.5	0.436364	2	66.6667
U6:RNAarray-GFP	Ub:AeCasRx-NES-Line_C	63	0	3	0	10	50	63		79.3651	1	43	86
U6:RNAarray-GFP	Ub:AeCasRx-NES-Line_C	84	72	2	0	0	10	12		83.3333	0.142857	5	50
U6:RNAarray-GFP	Ub:AeCasRx-NES-Line_C	98	93	0	0	1	4	5		80	0.0510204	3	75
U6:RNAarray-GFP	Ub:AeCasRx-NES-Line_C	79	18	0	0	51	10	61		16.3934	0.772152	10	100
U6:RNAarray-GFP	Ub:AeCasRx-NES-Line_C	105	97	0	0	1	7	8		87.5	0.0761905	2	28.5714
U6:RNAarray-GFP	Ub:AeCasRx-NES-Line_C	87	84	0	0	2	1	3		33.3333	0.0344828	1	100
U6:RNAarray-GFP	Ub:AeCasRx-NES-Line_C	39	11	13	0	1	14	28		50	35.8974	3	21.4286
U6:RNAarray-GFP	Ub:AeCasRx-NES-Line_C	83	9	21	16	22	15	74		20.2703	18.0723	4	26.6667
U6:RNAarray-GFP	Ub:AeCasRx-NES-Line_C	63	0	25	0	0	38	63		60.3175	60.3175	11	28.9474
U6:RNAarray-GFP	Ub:AeCasRx-NES-Line_C	54	29	0	0	0	25	25		100	46.2963	12	48
U6:RNAarray-GFP	Ub:AeCasRx-NES-Line_C	70	55	3	5	4	3	15		20	4.28571	1	33.3333
U6:RNAarray-GFP	Ub:AeCasRx-NES-Line_C	90	0	23	26	29	12	90		13.3333	13.3333	12	100
U6:RNAarray-GFP	Ub:AeCasRx-NES-Line_C	71	13	30	0	0	28	58		48.2759	39.4366	17	60.7143
U6:RNAarray-GFP	Ub:AeCasRx-NES-Line_C	84	15	40	0	0	29	69		42.029	34.5238	8	27.5862
U6:RNAarray-GFP	Ub:AeCasRx-NES-Line_C	94	31	29	0	0	34	63		53.9683	36.1702	2	5.88235
U6:RNAarray-GFP	Ub:AeCasRx-NES-Line_C	76	0	42	0	0	34	76		44.7368	44.7368	13	38.2353
Ub:AeCasRx-NES-Line_C	U6:RNAarray-GFP	84	0	42	0	0	42	84		50	50	19	45.2381
Ub:AeCasRx-NES-Line_C	U6:RNAarray-GFP	71	0	27	17	15	12	71		16.9014	16.9014	5	41.6667
Ub:AeCasRx-NES-Line_C	U6:RNAarray-GFP	96	42	17	0	0	37	54		68.5185	38.5417	17	45.9459
Ub:AeCasRx-NES-Line_C	U6:RNAarray-GFP	67	6	26	0	0	35	61		57.377	52.2388	22	62.8571
Ub:AeCasRx-NES-Line_C	U6:RNAarray-GFP	94	17	37	0	0	40	77		51.9481	42.5532	10	25
Ub:AeCasRx-NES-Line_C	U6:RNAarray-GFP	99	42	29	0	0	28	57		49.1228	28.2828	12	42.8571
Ub:AeCasRx-NES-Line_C	U6:RNAarray-GFP	124	0	70	0	0	54	124		43.5484	43.5484	5	9.25926
Ub:AeCasRx-NES-Line_C	U6:RNAarray-GFP	84	9	38	0	0	37	75		49.3333	44.0476	5	13.5135
Ub:AeCasRx-NES-Line_C	U6:RNAarray-GFP	98	24	22	0	31	21	74		28.3784	21.4286	5	23.8095
Ub:AeCasRx-NES-Line_C	U6:RNAarray-GFP	82	18	15	20	11	18	64		28.125	21.9512	7	38.8889
	Hatching rate	phenotype penetrance
Casrx	97.27
sgRNA	96.83										> TukeyHSD(anovaY)
Transhet	0.544641	49.1212									Tukey multiple comparisons of means
											95% family-wise confidence level
> summary(anovaY)											Fit: aov(formula = H ~ Tr, data = D2c)
Df Sum Sq Mean Sq F value Pr(>F)
Tr 2 54303 27151 50.38 7.35e-16 ***											$Tr
Residuals 100 53895 539											diff lwr upr p adj
---											sgRNA-CasRx -1.054000 -20.66156 18.553564 0.9999998
Signif. codes: 0 ‘***’ 0.001 ‘**’ 0.01 ‘*’ 0.05 ‘.’ 0.1 ‘ ’ 1											Transhet464F-CasRx -15.812611 -40.70040 9.075182 0.5078127
> TukeyHSD(anovaY)											Transhet464M-CasRx -40.532750 -66.47112 -14.594381 0.0001306
Tukey multiple comparisons of means											Transhet465F-CasRx -38.151500 -62.16576 -14.137237 0.0000946
95% family-wise confidence level											Transhet465M-CasRx -56.677056 -81.56485 -31.789263 0.0000000
											Transhet468F-CasRx -59.852500 -83.86676 -35.838237 0.0000000
Fit: aov(formula = H ~ Tr, data = D2d)											Transhet468M-CasRx -61.425029 -81.87935 -40.970710 0.0000000
											Transhet464F-sgRNA -14.758611 -39.64640 10.129182 0.5961342
$Tr											Transhet464M-sgRNA -39.478750 -65.41712 -13.540381 0.0002146
diff lwr upr p adj											Transhet465F-sgRNA -37.097500 -61.11176 -13.083237 0.0001626
sgRNA-CasRx -1.05400 -18.51980 16.41180 0.9887018											Transhet465M-sgRNA -55.623056 -80.51085 -30.735263 0.0000000
Transhet-CasRx -47.63388 -61.80951 -33.45826 0.0000000											Transhet468F-sgRNA -58.798500 -82.81276 -34.784237 0.0000000
Transhet-sgRNA -46.57988 -60.75551 -32.40426 0.0000000											Transhet468M-sgRNA -60.371029 -80.82535 -39.916710 0.0000000
											Transhet464M-Transhet464F -24.720139 -54.84894 5.408662 0.1905546
											Transhet465F-Transhet464F -22.338889 -50.82802 6.150241 0.2390796
											Transhet465M-Transhet464F -40.864444 -70.09367 -11.635214 0.0009241
											Transhet468F-Transhet464F -44.039889 -72.52902 -15.550759 0.0001606
											Transhet468M-Transhet464F -45.612418 -71.17264 -20.052198 0.0000076
											Transhet465F-Transhet464M 2.381250 -27.03010 31.792595 0.9999966
											Transhet465M-Transhet464M -16.144306 -46.27311 13.984495 0.7119975
											Transhet468F-Transhet464M -19.319750 -48.73110 10.091595 0.4636981
											Transhet468M-Transhet464M -20.892279 -47.47652 5.691957 0.2365418
											Transhet465M-Transhet465F -18.525556 -47.01469 9.963574 0.4771471
											Transhet468F-Transhet465F -21.701000 -49.43028 6.028282 0.2412695
											Transhet468M-Transhet465F -23.273529 -47.98400 1.436943 0.0800609
											Transhet468F-Transhet465M -3.175444 -31.66457 25.313685 0.9999698
											Transhet468M-Transhet465M -4.747974 -30.30819 20.812246 0.9990852
											Transhet468M-Transhet468F -1.572529 -26.28300 23.137943 0.9999994
