## Supplementary material for "Engineered Antiviral Sensor Targets Infected Mosquitoes": Table S20

### Sheet: Sheet1
CHIKV target sites
gRNA_ID	Target site (consensus sequences)
gRNA_CHIKV-1	atgaaagtcaactataatcacaacatctgc
gRNA_CHIKV-2	gtgtacactgcctgtgaccgccattgtgtc
gRNA_CHIKV-3	aatgcgcactacgaatgagtacaacaagcc
gRNA_CHIKV-4	ctgatcctggagacctcgtgttaacgtgct
