## Supplementary material for "Engineered Antiviral Sensor Targets Infected Mosquitoes": Table S21

### Sheet: Primers
Primer ID	5'---3' Sequences	used for
AeCasRx Forward:	CGTGATCTACCACATCCTGAAG	qPCR_CasRx expression
AeCasRx Reverse:	TTCCACATCCTTACGCTTATCC	qPCR_CasRx expression
RPL32 Forward:	GTCAAGAAGCGGACGAAGAA	qPCR_Reference gene
RPL32 Reverse:	GCACTCGGTTGTCAATACC	qPCR_Reference gene
yellow Forward:	GACCCAACAGTCACACTACATC	qPCR_yellow expression
yellow Reverse:	GGAAGACCAGTTCCACATCATC	qPCR_yellow expression
GFP forward:	GAGCGCACCATCTTCTTCAA	qPCR_GFP expression
GFP Reverse:	CTGCTTGTCGGCCATGATATAG	qPCR_GFP expression
RPS17 Forward	TCCGTGGTATCTCCATCAAGCT	qPCR_Reference Gene
RPS17 Reverse	CACTTCCGGCACGTAGTTGTC	qPCR_Reference Gene
CHIKV E1 Forward	CCAAAGTCGCACACCTGAGA	qPCR_CHIKV E1 Gene
CHIKV E1 Reverse	GCTCTTACCGGGTTTGTTGC	qPCR_CHIKV E1 Gene
1084-RPA-F	gaaattaatacgactcactatagggctaataactctattgccatacccacaaatt	SENSR_RT-RPA (Universal)
1084-RPA-R	aatctactgatgtcttggtcatagacactg	SENSR_RT-RPA (Universal)
gRNA_F	gaaattaatacgactcactatagggcaagtaaacccctaccaactggtcggggtttgaaac	SENSR_gRNA shyntesis_Forward (universal)
CHKIV_1R	gcagaggaagaacgagaagcagaactgactgtttcaaaccccgaccagt	SENSR_gRNA shyntesis_Reverse_CHKIV_target1
CHKIV_2R	aagacgctgcagaacccaccgaaaggaaacgtttcaaaccccgaccagt	SENSR_gRNA shyntesis_Reverse_CHKIV_target2
CHKIV_3R	taccaatggataggttcacagtagatatgagtttcaaaccccgaccagt	SENSR_gRNA shyntesis_Reverse_CHKIV_target3
CHKIV_4R	ccacctttgcaagctccagatccaacttcggtttcaaaccccgaccagt	SENSR_gRNA shyntesis_Reverse_CHKIV_target4
874F	ccacaatggttaattcgagctcgcccggggtcctaggtcgacgatgtaggtcacggtctc	Ubiquitin promoter amplification for plasmid OA-1050T
1050T.C1	ctccacctttctcttcttcttggggctcattaattaacttggatcagtctgtgga	Ubiquitin promoter amplification for plasmid OA-1050T
Shyntetic Virus targets and probes
Target	dsDNA (5' --> 3')	ssRNA (5'--> 3')	used for
CHIKV-Target-1	gaaattaatacgactcactatagggctaataactctattgccatacccacaaattgaaaaagaagcagaggaagaacgagaagcagaactgactccagtgtctatgaccaagacatcagtagatt	cuaauaacucuauugccauacccacaaauugaaaaagaagcagaggaagaacgagaagcagaacugacuccagugucuaugaccaagacaucaguagauu	SENSR
CHIKV-Target-2	gaaattaatacgactcactatagggctaataactctattgccatacccacaaattgacccgtggataaagacgctgcagaacccaccgaaaggaaacttcaacagtgtctatgaccaagacatcagtagatt	cuaauaacucuauugccauacccacaaauugacccguggauaaagacgcugcagaacccaccgaaaggaaacuucaacagugucuaugaccaagacaucaguagauu	SENSR
CHIKV-Target-3	gaaattaatacgactcactatagggctaataactctattgccatacccacaaattacaggaagtaccaatggataggttcacagtagatatgaaaagggacgtcagtgtctatgaccaagacatcagtagatt	cuaauaacucuauugccauacccacaaauuacaggaaguaccaauggauagguucacaguagauaugaaaagggacgucagugucuaugaccaagacaucaguagauu	SENSR
CHIKV-Target-4	gaaattaatacgactcactatagggctaataactctattgccatacccacaaattggccacctttgcaagctccagatccaacttcgagaagctcagaggacccagtgtctatgaccaagacatcagtagatt	cuaauaacucuauugccauacccacaaauuggccaccuuugcaagcuccagauccaacuucgagaagcucagaggacccagugucuaugaccaagacaucaguagauu	SENSR
sgRNA
Target	gRNA Sequence (5' --> 3')
CHIKV	caaguaaaccccuaccaacuggucgggguuugaaacagucaguucugcuucucguucuuccucugc
CHIKV	caaguaaaccccuaccaacuggucgggguuugaaacguuuccuuucgguggguucugcagcgucuu
CHIKV	caaguaaaccccuaccaacuggucgggguuugaaacucauaucuacugugaaccuauccauuggua
CHIKV	caaguaaaccccuaccaacuggucgggguuugaaaccgaaguuggaucuggagcuugcaaaggugg
CHKIV_array	caaguaaaccccuaccaacuggucgggguuugaaacagucaGuucugcuucucguucuuccucugccaaguaaaccccuaccaacuggucgggguuugaaacGuuuccuuuCgguggguucugcaGCguCuucaaguaaaccccuaccaacuggucgggguuugaaacucauaucuacuguGaaCcuauccauugguacaaguaaaccccuaccaacuggucgggguuugaaaccgaaGuuGgAucuggagCuugcAaAgguggcaaguaaaccccuaccaacuggucgggguuugaaac
List of line used
LINE ID	construct	phenotypic crosses	qPCR	RNAseq	virus targeting	construct number	Addgene number
AL339	Ub:CasRx-NLS	no	no	yes	no	OA-1050T	191374
AL341	Ub:CasRx-NLS	yes	yes	yes	yes	OA-1050T	191374
AL371	U6:gRNA array Yellow	Yes	yes	yes	no	OA-1085F	191375
AL372	U6:gRNA array Yellow	Yes	no	no	no	OA-1085F	191375
AL374	U6:gRNA array Yellow	Yes	no	no	no	OA-1085F	191375
AL416	U6:gRNA array GFP	Yes	yes	yes	no	OA-1085L	191376
AL464	Ub:AeCasRx-NES	Yes	yes	no	no	OA-1163A	194001
AL465	Ub:AeCasRx-NES	Yes	yes	no	yes	OA-1163A	194001
AL468	Ub:AeCasRx-NES	Yes	yes	no	yes	OA-1163A	194001
AL388	U6:gRNA array CHKIV	no	yes	no	yes	OA-1093B	194003
